# Urine-based detection of biomarkers indicative of chronic kidney disease in a patient cohort from Ghana

**DOI:** 10.1101/2022.10.27.513996

**Authors:** Wasco Wruck, Vincent Boima, Lars Erichsen, Chantelle Thimm, Theresa Koranteng, Edward Kwakyi, Sampson Antwi, Dwomoa Adu, James Adjaye

## Abstract

Chronic kidney disease (CKD) is a global health burden with a continuously increasing prevalence associated with an increasing incidence of diabetes and hypertension in aging populations. The CKD definition of a more than three months lasting low glomerular filtration rate (GFR) or other renal impairments including proteinuria implies that multiple factors may contribute to the disease. While there are indications of ethnic differences it is hard to disentangle these from confounding social factors. Usually, CKD is detected in later stages of the disease when irreversible renal damage has already occurred, thus suggesting a need for early non-invasive diagnostic markers.

In this study, we explored the urine secretome of a CKD patient cohort from Ghana employing a kidney-injury and a more general cytokine assay.

We identified panels of kidney-specific cytokine markers which were also gender-specific and a panel of gender-independent cytokine markers. The gender-specific markers are IL10 and MME for male and CLU, RETN, AGER, EGFR and VEGFA for female. The gender-independent cytokine markers were APOA1, ANGPT2, C5, CFD, GH1, ICAM1, IGFBP2, IL8, KLK4, MMP9 and SPP1 (up-regulated) and FLT3LG, CSF1, PDGFA, RETN and VEGFA (down-regulated).

APOA1 – the major component of HDL particles – was up-regulated in Ghanaian CKD patients and its co-occurrence with APOL1 in a subpopulation of HDL particles may point to specific CKD-predisposing APOL1 haplotypes in patients of African descent – this however needs further investigation. The identified panels may lay down the foundation for CKD-biomarker assays to be confirmed in further studies with a larger cohort of patients.
