## Supplementary Table 1 for "Urine-based detection of biomarkers indicative of chronic kidney disease in a patient cohort from Ghana"

### Sheet: sheet
Name	meanbgt	meanbgc	meant	meanc	ratio	limmap	limmapa	SYMBOL_x000D_
Neprilysin	0.0153858	5.61227e-16	828.788	4260.25	0.19454	0.000122161	0.00509455	MME_x000D_
MMP9	3.41372e-32	5.41517e-57	4400.81	19314.3	0.227853	0.000141515	0.00509455	MMP9_x000D_
IL1ra	1.54793e-41	2.00002e-08	6033.72	2238.62	2.69528	0.000451209	0.010829	IL1RN_x000D_
empty_7	0.993382	0.999961	274.889	127.418	2.15737	0.00357965	0.0575418	NA_x000D_
Clusterin	4.86106e-40	1.15553e-12	5593.23	2739.11	2.04199	0.0042313	0.0575418	CLU_x000D_
DPPIV	3.89101e-61	1.05093e-76	18515.3	36951.8	0.501067	0.00479515	0.0575418	DPP4_x000D_
SCF	1.17734e-13	0.540559	1638.15	687.932	2.38126	0.00719311	0.0739863	SKP1_x000D_
VEGF	1.65333e-48	8.18923e-56	8980.43	18006	0.498746	0.0127626	0.108547	VEGF_x000D_
empty_14	0.989333	0.999842	290.921	170.129	1.71	0.0140766	0.108547	NA_x000D_
IL10	2.22761e-12	0.551905	1435.2	684.456	2.09685	0.015076	0.108547	IL10_x000D_
EGFR	1.1423e-25	2.41806e-30	3835.79	7557	0.507581	0.0202271	0.125102	EGFR_x000D_
empty_13	0.993078	0.999878	271.603	148.176	1.83297	0.0230329	0.125102	NA_x000D_
empty_6	0.992682	0.999966	244.327	121.771	2.00645	0.0246859	0.125102	NA_x000D_
RBP4	3.40829e-78	3.84661e-65	41609.4	24487.1	1.69924	0.025825	0.125102	RBP4_x000D_
empty_16	0.924962	0.997099	372.442	220.539	1.68878	0.026063	0.125102	NA_x000D_
empty_11	0.99807	0.975253	226.542	365.871	0.619185	0.0286973	0.129138	NA_x000D_
empty_21	0.997933	0.967699	234.552	351.961	0.666414	0.0375839	0.159179	NA_x000D_
GROA	2.54307e-22	0.0210994	2284.18	1457	1.56773	0.0399076	0.15963	CXCL1_x000D_
B2_Microglobulin	4.21982e-80	1.10644e-73	47981.9	32215.5	1.4894	0.0586667	0.222316	B2M_x000D_
IL6	8.91887e-24	7.36192e-06	2465.57	1712.03	1.44014	0.0635167	0.22866	IL6_x000D_
empty_20	0.798385	0.994079	424.332	292.378	1.45131	0.0723817	0.233138	NA_x000D_
Annexin	8.78558e-36	5.65804e-28	4408.84	6263.98	0.703839	0.0766003	0.233138	ANXA5_x000D_
empty_5	0.99995	0.999788	124.321	177.88	0.698904	0.0778214	0.233138	NA_x000D_
empty_26	0.999976	0.999904	109.354	153.074	0.714385	0.0808316	0.233138	NA_x000D_
PSA	4.43962e-77	3.73863e-89	42549.9	60658.8	0.701463	0.0832529	0.233138	KLK3_x000D_
Renin	9.48958e-13	0.0209297	1616.03	1098.78	1.47075	0.0873768	0.233138	REN_x000D_
empty_1	0.999672	0.996653	169.471	262.1	0.646591	0.0874266	0.233138	NA_x000D_
TWEAK	0.00178146	0.0101932	805.595	1601.69	0.502965	0.0930814	0.239352	TNFSF12_x000D_
empty_12	0.993513	0.999264	273.863	202.99	1.34915	0.102958	0.255621	NA_x000D_
Angiotensinogen	4.16318e-49	1.01299e-30	9005.51	6725.84	1.33894	0.112173	0.269215	AG_x000D_
empty_2	0.997064	0.986982	245.339	332.03	0.738907	0.138189	0.320954	NA_x000D_
Cystatin	3.45553e-77	1.25119e-71	39931	30362.6	1.31513	0.159197	0.358193	CST3_x000D_
empty_25	0.996652	0.999592	246.05	184.403	1.33431	0.177367	0.383111	NA_x000D_
empty_19	0.995475	0.999344	260.363	197.374	1.31914	0.180914	0.383111	NA_x000D_
empty_17	0.955205	0.998075	326.204	247.062	1.32033	0.210791	0.418713	NA_x000D_
RAGE	6.90551e-70	1.67295e-60	27056.1	21426.5	1.26274	0.220567	0.418713	AGER_x000D_
empty_29	0.991274	0.964574	274.555	383.306	0.716283	0.221395	0.418713	NA_x000D_
uPA	2.83531e-82	1.03653e-94	55892.4	73270.1	0.762827	0.221891	0.418713	PLAU_x000D_
empty_30	0.984583	0.993661	298.092	229.258	1.30024	0.226803	0.418713	NA_x000D_
Reference_2	9.04813e-58	1.28516e-60	16834.1	21719.9	0.775054	0.241797	0.435235	NA_x000D_
empty_3	0.99951	0.998637	164.331	208.996	0.786289	0.275375	0.483585	NA_x000D_
TIM1	3.46872e-18	0.000514391	3028.42	1981.48	1.52836	0.290085	0.495358	HAVCR1_x000D_
TNF	4.48655e-75	1.76097e-82	35375.5	42700.2	0.828464	0.295839	0.495358	TNFRSF1A_x000D_
empty_8	0.998785	0.99335	208.534	281.79	0.740035	0.302902	0.495657	NA_x000D_
empty_22	0.999926	0.999884	136.283	161.881	0.841868	0.32449	0.519183	NA_x000D_
ANPEP	4.40272e-68	3.9149e-60	24905.1	20833	1.19546	0.332505	0.520443	ANPEP_x000D_
empty_27	0.999967	0.999945	118.809	141.682	0.838555	0.373635	0.553439	NA_x000D_
Lipocalin2	2.32502e-74	3.82374e-80	34181.2	40140.8	0.851533	0.374069	0.553439	LCN2_x000D_
EGF	4.24678e-74	5.20387e-79	37875.4	44051.9	0.859791	0.376646	0.553439	EGF_x000D_
Adiponectin	1.42783e-83	1.38973e-86	55788.8	48733.1	1.14478	0.416714	0.599425	ADIPOQ_x000D_
TNFA	0.461763	0.874983	526.958	445.848	1.18192	0.424593	0.599425	TNFA_x000D_
Resistin	1.24963e-62	9.39962e-52	17678	15327.2	1.15337	0.436304	0.604113	RETN_x000D_
PBS_NegControl	0.996842	0.99215	229.919	288.605	0.796659	0.460644	0.616216	NA_x000D_
TFF3	4.5058e-71	4.58771e-73	28865.3	33130.6	0.871258	0.462162	0.616216	TFF3_x000D_
VCAM1	3.71126e-86	4.50042e-89	62300.2	55276.3	1.12707	0.474326	0.620936	VCAM1_x000D_
empty_10	0.999602	0.997199	184.581	216.983	0.850674	0.491645	0.632115	NA_x000D_
empty_9	0.99795	0.999097	234.534	210.99	1.11159	0.520968	0.650915	NA_x000D_
Thrombospondin_1	0.99612	0.998617	243.232	215.595	1.12819	0.52657	0.650915	THBS1_x000D_
CXCL16	0.00145425	0.118307	901.085	1001.74	0.899521	0.533389	0.650915	CXCL16_x000D_
Fetuin	3.96075e-80	4.73479e-82	47032.9	42744.6	1.10032	0.5607	0.672841	AHSG_x000D_
Serpin	1.83078e-55	6.94063e-43	12030.6	10868.6	1.10691	0.574671	0.6783	SERPINA3_x000D_
empty_15	0.999573	0.999438	187.021	174.415	1.07228	0.5985	0.695032	NA_x000D_
empty_28	0.984157	0.991572	271.841	305.316	0.89036	0.630501	0.720573	NA_x000D_
empty_23	0.998822	0.998984	182.552	163.779	1.11463	0.648567	0.729638	NA_x000D_
empty_4	0.999978	0.999987	109.858	116.848	0.940178	0.700105	0.7755	NA_x000D_
MCP1	0.871395	0.891331	380.071	407.119	0.933565	0.711122	0.77577	CCL2_x000D_
FABP1	1.57801e-39	4.88815e-25	5426.54	5174.07	1.04879	0.769	0.826388	FABP1_x000D_
Reference_3	1.4346e-79	1.22356e-82	44862.6	42938.3	1.04482	0.781226	0.827181	NA_x000D_
empty_24	0.998392	0.997869	216.919	207.998	1.04289	0.801756	0.836615	NA_x000D_
empty_18	0.939144	0.983841	319.552	315.438	1.01304	0.879152	0.90427	NA_x000D_
Reference_1	8.38455e-82	2.63201e-87	50905.8	51106.5	0.996073	0.980199	0.991585	NA_x000D_
Cyr61	0.989539	0.992954	291.382	291.827	0.998475	0.991585	0.991585	CCN1_x000D_
