## Supplementary Table 2 for "Urine-based detection of biomarkers indicative of chronic kidney disease in a patient cohort from Ghana"

### Sheet: sheet
Name	meanbgt	meanbgc	meant	meanc	ratio	limmap	limmapa	SYMBOL_x000D_
FABP1	2.88e-25	8.88527e-73	2424.92	17620.4	0.13762	1.07294e-07	7.72516e-06	FABP1_x000D_
Clusterin	4.55368e-48	1.52128e-27	12171.4	2214.95	5.49512	3.78276e-07	9.08892e-06	CLU_x000D_
TIM1	2.50121e-35	0.000690158	5858.8	841.009	6.96639	3.78705e-07	9.08892e-06	HAVCR1_x000D_
Serpin	1.86311e-49	2.63723e-39	12637.9	3479.45	3.63215	2.86469e-06	5.15643e-05	SERPINA3_x000D_
Cystatin	4.54041e-77	2.50505e-73	58964.5	19359.8	3.04572	8.30029e-06	0.000112774	CST3_x000D_
Cyr61	3.61276e-14	0.776851	1408.67	452.511	3.113	9.39782e-06	0.000112774	CCN1_x000D_
DPPIV	3.55132e-73	1.04993e-69	48341.9	16846.4	2.86956	1.22691e-05	0.000126196	DPP4_x000D_
Lipocalin2	7.2116e-74	1.44273e-72	50881.7	18858.3	2.6981	1.91426e-05	0.000172283	LCN2_x000D_
Resistin	7.89222e-48	1.61736e-43	10296.1	4003.77	2.5716	3.00242e-05	0.000240194	RETN_x000D_
Annexin	1.11848e-29	8.89371e-13	3105.96	1283.38	2.42014	5.06326e-05	0.000350559	ANXA5_x000D_
B2_Microglobulin	5.4716e-69	4.32995e-71	40249.2	16299.5	2.46934	5.35577e-05	0.000350559	B2M_x000D_
VEGF	5.96566e-38	5.93268e-69	5286.96	14414.3	0.366785	8.88135e-05	0.000532881	VEGF_x000D_
IL10	7.42836e-09	0.973822	961.445	352.073	2.73082	0.000111179	0.000570182	IL10_x000D_
TNF	9.21084e-72	2.63675e-73	44685.1	19923.2	2.24287	0.000114503	0.000570182	TNFRSF1A_x000D_
TFF3	3.93866e-72	2.06794e-74	48552.8	21859.7	2.22111	0.000121698	0.000570182	TFF3_x000D_
EGFR	4.15015e-27	2.59584e-68	4158.8	24628.8	0.168859	0.000126707	0.000570182	EGFR_x000D_
IL6	1.0185e-19	0.00269337	1647.89	778.459	2.11686	0.000250955	0.00106287	IL6_x000D_
ANPEP	5.27335e-55	1.16759e-59	17061.2	8402.34	2.03053	0.000662596	0.00265038	ANPEP_x000D_
TNFA	0.00101455	0.879135	740.87	392.052	1.88973	0.0020548	0.00778661	TNFA_x000D_
PSA	1.37143e-77	4.66153e-83	63654.7	35231.1	1.80678	0.00224366	0.00807717	KLK3_x000D_
SCF	0.00754113	0.98708	542.441	303.481	1.7874	0.00251991	0.00863969	SKP1_x000D_
RAGE	1.23143e-56	6.05243e-82	18919.7	32546.6	0.58131	0.00493572	0.0161533	AGER_x000D_
uPA	8.82573e-77	2.96035e-83	59776.4	37551.4	1.59185	0.00691898	0.0216594	PLAU_x000D_
MCP1	2.72814e-18	0.00157224	1543.84	929.587	1.66078	0.00734446	0.0220334	CCL2_x000D_
TWEAK	9.94001e-06	3.77836e-27	1378.66	3629.22	0.379878	0.0091744	0.0264223	TNFSF12_x000D_
MMP9	2.60589e-39	1.20803e-38	6698.21	4071.02	1.64534	0.01471	0.0407355	MMP9_x000D_
empty_7	0.999927	0.995128	183.717	278.935	0.658639	0.019311	0.0514961	NA_x000D_
EGF	1.37527e-70	5.7744e-78	47397.6	32616.4	1.45318	0.0310694	0.0780487	EGF_x000D_
empty_17	0.108359	0.971234	479.247	307.517	1.55844	0.0314363	0.0780487	NA_x000D_
empty_24	0.997675	0.999782	231.096	164.243	1.40704	0.0334167	0.0802002	NA_x000D_
CXCL16	9.55469e-22	2.80808e-18	2182.73	1583.83	1.37814	0.0486161	0.112243	CXCL16_x000D_
Reference_3	6.9177e-68	1.44354e-87	36743	50717	0.724471	0.0502264	0.112243	NA_x000D_
empty_23	0.999111	0.999812	214.633	158.72	1.35228	0.0514448	0.112243	NA_x000D_
empty_20	0.972324	0.499222	281.4	502.835	0.559627	0.0577537	0.122302	NA_x000D_
empty_27	0.998593	0.9918	210.934	283.362	0.744398	0.0607572	0.124986	NA_x000D_
empty_3	0.998935	0.999746	220.861	166.305	1.32805	0.0645072	0.129014	NA_x000D_
Reference_2	4.1449e-61	9.76977e-79	27283	39524.3	0.690284	0.0861319	0.167608	NA_x000D_
empty_16	0.969325	0.904966	273.844	361.745	0.75701	0.118817	0.225127	NA_x000D_
empty_28	0.998974	0.993973	221.108	276.708	0.799065	0.13579	0.25069	NA_x000D_
RBP4	3.05759e-67	4.56725e-80	35287.5	28481.4	1.23896	0.159723	0.287501	RBP4_x000D_
IL1ra	3.44138e-16	1.80717e-10	1420.46	1168.58	1.21555	0.173482	0.29316	IL1RN_x000D_
Neprilysin	1.82169e-15	3.46267e-23	1949.31	2770.33	0.703639	0.174895	0.29316	MME_x000D_
empty_29	0.999513	0.996629	212.669	265.686	0.800453	0.175082	0.29316	NA_x000D_
empty_14	0.999687	0.996661	204.552	250.008	0.818182	0.188411	0.301862	NA_x000D_
empty_25	0.998004	0.999465	229.31	188.601	1.21585	0.188663	0.301862	NA_x000D_
empty_2	0.998352	0.999582	225.742	187.401	1.20459	0.215523	0.337341	NA_x000D_
empty_15	0.999571	0.998061	202.644	245.068	0.826889	0.234319	0.358956	NA_x000D_
empty_5	0.998872	0.999465	223.836	191.734	1.16743	0.294164	0.439631	NA_x000D_
empty_6	0.998722	0.998327	204.174	240.181	0.850081	0.299193	0.439631	NA_x000D_
empty_11	0.999745	0.998633	201.638	233.358	0.864071	0.34588	0.498067	NA_x000D_
Renin	9.31972e-07	3.80658e-05	771.967	873.68	0.883581	0.391893	0.54259	REN_x000D_
empty_26	0.997815	0.997079	232.476	262.086	0.887023	0.399227	0.54259	NA_x000D_
empty_18	0.999796	0.998567	201.338	226.953	0.887138	0.39948	0.54259	NA_x000D_
GROA	1.28773e-11	2.14217e-08	1152.19	1023.23	1.12604	0.406943	0.54259	CXCL1_x000D_
Thrombospondin_1	0.999424	0.999471	215.259	192.391	1.11886	0.441882	0.578464	THBS1_x000D_
empty_19	0.999894	0.998756	196.778	218.029	0.902531	0.482645	0.620543	NA_x000D_
empty_8	0.999594	0.998946	196.381	215.362	0.911866	0.514963	0.650479	NA_x000D_
PBS_NegControl	0.995719	0.999611	203.83	185.448	1.09912	0.559321	0.69433	NA_x000D_
empty_1	0.999361	0.999474	213.385	197.348	1.08126	0.580602	0.708532	NA_x000D_
Fetuin	1.08615e-70	8.67222e-85	42498.3	39842.3	1.06666	0.619276	0.743131	AHSG_x000D_
empty_30	0.999789	0.998952	205.59	221.831	0.926786	0.637798	0.752811	NA_x000D_
empty_10	0.999052	0.998141	211.807	227.423	0.931335	0.648887	0.753546	NA_x000D_
empty_4	0.997735	0.998506	232.385	219.319	1.05957	0.678878	0.77586	NA_x000D_
VCAM1	3.1526e-76	6.24366e-90	56432.8	60173.7	0.937831	0.698148	0.785066	VCAM1_x000D_
empty_13	0.999541	0.998926	210.222	200.481	1.04859	0.70874	0.785066	NA_x000D_
empty_21	0.999547	0.998484	215.264	230.508	0.93387	0.725812	0.791795	NA_x000D_
empty_22	0.997981	0.997034	226.435	246.347	0.919169	0.75039	0.806389	NA_x000D_
Reference_1	5.62821e-71	2.671e-86	43777.6	45795.4	0.955938	0.798784	0.845772	NA_x000D_
empty_9	0.99965	0.999414	205.699	201.365	1.02152	0.869057	0.906842	NA_x000D_
Adiponectin	1.15335e-73	1.66498e-87	48976.2	50015.5	0.979221	0.922911	0.949279	ADIPOQ_x000D_
empty_12	0.999897	0.999434	196.541	194.229	1.0119	0.94236	0.955632	NA_x000D_
Angiotensinogen	3.09947e-33	9.00959e-43	3894.95	3946.77	0.986869	0.988774	0.988774	AG_x000D_
