## Supplementary Table 3 for "Urine-based detection of biomarkers indicative of chronic kidney disease in a patient cohort from Ghana"

### Sheet: sheet
Name	meanbgt	meanbgc	meant	meanc	ratio	limmap	limmapa	SYMBOL_x000D_
MMP9	8.67024e-54	1.57709e-35	21390.3	6269.1	3.41201	1.0659e-06	4.10516e-05	MMP9_x000D_
ANPEP	2.32079e-26	3.89952e-47	3351.56	10452.9	0.320636	1.14032e-06	4.10516e-05	ANPEP_x000D_
Clusterin	3.44617e-26	1.15558e-42	3343.97	8532.54	0.391908	4.55548e-06	0.000109332	CLU_x000D_
Adiponectin	5.1817e-73	1.09045e-62	51006	21868.5	2.33239	7.18074e-06	0.00012828	ADIPOQ_x000D_
Fetuin	6.88979e-51	6.46102e-77	17859.3	42708.6	0.418167	8.90832e-06	0.00012828	AHSG_x000D_
empty_20	0.998241	0.358523	285.823	960.496	0.297579	1.48651e-05	0.000178382	NA_x000D_
FABP1	5.29691e-52	1.67032e-42	20106.5	9183.58	2.18939	2.4587e-05	0.000252895	FABP1_x000D_
RAGE	1.87963e-32	2.42576e-56	5926.77	16242.9	0.364884	4.78026e-05	0.000430224	AGER_x000D_
Renin	0.246896	0.998107	773.468	374.185	2.06708	8.29498e-05	0.000663599	REN_x000D_
TWEAK	1.11477e-21	0.190079	2624	1043.48	2.51466	0.000103216	0.000743156	TNFSF12_x000D_
Annexin	4.5194e-24	2.87141e-07	3204.04	1757.34	1.82324	0.000428034	0.00280167	ANXA5_x000D_
VEGF	7.74585e-37	9.82653e-24	7317.13	3799.69	1.92571	0.00050793	0.00304758	VEGF_x000D_
empty_17	0.997137	0.988163	290.233	475.7	0.610118	0.00128668	0.00712623	NA_x000D_
Serpin	3.58838e-46	3.89012e-44	13002.6	9164.58	1.41879	0.00204348	0.010048	SERPINA3_x000D_
Cyr61	9.8102e-22	7.0397e-06	2938.95	1702.15	1.72661	0.00209333	0.010048	CCN1_x000D_
empty_16	0.995202	0.988223	330.197	476.868	0.692429	0.00243738	0.0109682	NA_x000D_
Resistin	6.12668e-53	2.18838e-54	20288.7	14610.6	1.38863	0.00303526	0.0128552	RETN_x000D_
empty_5	0.994241	0.999835	358.239	259.444	1.38079	0.00423385	0.0169354	NA_x000D_
Neprilysin	7.93578e-16	4.88661e-25	2402.62	4254.32	0.564748	0.00514147	0.0194835	MME_x000D_
Thrombospondin_1	0.994271	0.999844	366.153	261.66	1.39934	0.00695258	0.0250293	THBS1_x000D_
TNFA	1.9221e-05	0.437721	1138.79	867.736	1.31236	0.0117616	0.0403253	TNFA_x000D_
Lipocalin2	5.67072e-75	7.3932e-77	53820.1	42192.8	1.27558	0.0131291	0.0414323	LCN2_x000D_
empty_27	0.991955	0.999714	361.86	280.512	1.29	0.0132353	0.0414323	NA_x000D_
RBP4	1.49394e-56	1.73127e-71	25747.8	32608.9	0.789595	0.0231757	0.069527	RBP4_x000D_
IL10	0.0154842	0.872228	887.347	636.583	1.39392	0.0275748	0.0794154	IL10_x000D_
Angiotensinogen	6.19951e-31	1.61059e-23	4598.67	3708.31	1.2401	0.034649	0.0959511	AG_x000D_
Reference_3	5.69455e-60	3.19548e-66	30792.2	25583.8	1.20358	0.0427971	0.114126	NA_x000D_
CXCL16	9.11353e-18	4.9544e-14	2175.04	2724.16	0.798428	0.0455471	0.117121	CXCL16_x000D_
Cystatin	7.46794e-76	8.71942e-86	55760.1	66388.1	0.839912	0.0557201	0.13834	CST3_x000D_
empty_15	0.99662	0.999757	336.381	266.561	1.26193	0.0587237	0.140347	NA_x000D_
MCP1	1.17479e-26	7.38264e-18	3973.37	3037.8	1.30798	0.0617458	0.140347	CCL2_x000D_
PSA	1.89633e-81	1.7848e-89	66316.2	78310.6	0.846836	0.0623764	0.140347	KLK3_x000D_
DPPIV	1.0565e-68	8.34477e-74	43525.4	37038.5	1.17514	0.07341	0.160167	DPP4_x000D_
empty_29	0.996423	0.999816	308.576	264.444	1.16689	0.122295	0.258978	NA_x000D_
empty_3	0.997835	0.999892	288.466	250.892	1.14976	0.13063	0.268725	NA_x000D_
empty_30	0.996895	0.999708	333.15	278.548	1.19602	0.145427	0.290853	NA_x000D_
EGF	2.60211e-76	2.92816e-85	57200.8	64850.9	0.882035	0.150562	0.292986	EGF_x000D_
Reference_1	5.92584e-64	4.10166e-71	35989.9	32045.6	1.12309	0.163621	0.310019	NA_x000D_
empty_11	0.996606	0.9996	333.321	295.492	1.12802	0.178727	0.329957	NA_x000D_
B2_Microglobulin	1.70402e-73	9.8895e-79	51579.1	46180.7	1.1169	0.189556	0.341201	B2M_x000D_
PBS_NegControl	0.997795	0.999304	287.039	322.451	0.890179	0.195615	0.343281	NA_x000D_
empty_22	0.998539	0.999391	275.305	312.886	0.879888	0.200247	0.343281	NA_x000D_
GROA	0.370829	0.869361	712.628	629.063	1.13284	0.21962	0.367736	CXCL1_x000D_
empty_28	0.998612	0.999197	290.282	327.913	0.885241	0.247168	0.404457	NA_x000D_
EGFR	8.6145e-34	1.74284e-32	6193.98	5449.01	1.13671	0.288412	0.461459	EGFR_x000D_
empty_14	0.997876	0.999794	293.281	269.801	1.08703	0.324898	0.495829	NA_x000D_
empty_9	0.999149	0.999734	256.332	277.54	0.923586	0.329056	0.495829	NA_x000D_
empty_2	0.998529	0.999355	285.301	312.174	0.913916	0.330553	0.495829	NA_x000D_
TIM1	7.32983e-28	1.64248e-22	4248.65	3765.47	1.12832	0.366451	0.538458	HAVCR1_x000D_
Reference_2	8.61922e-61	4.62078e-69	31265.2	29123.3	1.07354	0.373957	0.538498	NA_x000D_
empty_8	0.998443	0.999672	266.132	286.686	0.928306	0.414843	0.578808	NA_x000D_
TNF	2.06015e-72	7.53725e-79	49581.1	46449.7	1.06742	0.418028	0.578808	TNFRSF1A_x000D_
empty_25	0.998026	0.9993	280.421	307.975	0.910534	0.432331	0.587317	NA_x000D_
empty_12	0.997017	0.999689	302.191	282.45	1.06989	0.478066	0.625851	NA_x000D_
empty_13	0.996592	0.999074	317.785	336.129	0.945427	0.481885	0.625851	NA_x000D_
empty_19	0.997016	0.999774	292.973	271.436	1.07935	0.486773	0.625851	NA_x000D_
empty_6	0.99824	0.999703	298.214	281.311	1.06008	0.522784	0.657835	NA_x000D_
SCF	0.0973967	0.687177	808.435	760.446	1.06311	0.529923	0.657835	SKP1_x000D_
IL6	3.66417e-14	2.80735e-08	1780.33	1864.99	0.954608	0.572116	0.686171	IL6_x000D_
empty_1	0.99786	0.99969	292.589	278.524	1.0505	0.580709	0.686171	NA_x000D_
empty_24	0.998887	0.999425	271.281	295.221	0.918908	0.598714	0.686171	NA_x000D_
empty_23	0.99602	0.99965	306.371	288.759	1.06099	0.600393	0.686171	NA_x000D_
empty_10	0.999382	0.999839	250.577	262.494	0.954599	0.6004	0.686171	NA_x000D_
VCAM1	2.25707e-76	5.3245e-82	56226.9	54394.6	1.03368	0.670479	0.754289	VCAM1_x000D_
uPA	1.4241e-78	9.67742e-84	60759.3	59039.7	1.02913	0.722216	0.799993	PLAU_x000D_
IL1ra	2.34097e-08	0.000485285	1355.48	1387.07	0.977224	0.783874	0.847183	IL1RN_x000D_
empty_26	0.997704	0.999387	304.955	313.386	0.973097	0.791291	0.847183	NA_x000D_
empty_18	0.997855	0.999547	307.295	300.634	1.02216	0.800117	0.847183	NA_x000D_
TFF3	1.22084e-72	8.92635e-81	50646.8	51361.8	0.98608	0.853158	0.890252	TFF3_x000D_
empty_21	0.999218	0.999829	249.86	238.894	1.0459	0.903754	0.921264	NA_x000D_
empty_4	0.997772	0.999383	314.956	310.012	1.01595	0.908469	0.921264	NA_x000D_
empty_7	0.996603	0.999323	314.876	316.759	0.994056	0.948193	0.948193	NA_x000D_
