## Supplementary Table 4 for "Urine-based detection of biomarkers indicative of chronic kidney disease in a patient cohort from Ghana"

### Sheet: sheet
Name	meanbgt	meanbgc	meant	meanc	ratio	limmap	limmapa	SYMBOL_x000D_
Angiotensinogen	7.5023e-59	0.0150875	10656.1	1462.17	7.28786	6.92836e-06	0.000498842	AG_x000D_
MMP9	5.54291e-53	5.56659e-74	6853.56	28113.3	0.243783	2.37405e-05	0.000854659	MMP9_x000D_
Clusterin	1.02458e-46	0.00202439	4945.8	1620.29	3.05243	7.785e-05	0.00177909	CLU_x000D_
Adiponectin	5.2617e-62	2.69565e-83	13020.3	48978.1	0.265839	9.88383e-05	0.00177909	ADIPOQ_x000D_
empty_17	0.995211	0.552095	312.825	993.722	0.314801	0.000187281	0.00269685	NA_x000D_
Fetuin	6.16932e-81	1.42931e-70	56262.4	23431.9	2.40111	0.000283902	0.00340683	AHSG_x000D_
VEGF	4.24173e-56	5.34152e-64	8554.91	17165	0.498393	0.000800336	0.00823203	VEGF_x000D_
Cyr61	0.0193016	1.06077e-14	1340.87	2978.42	0.450196	0.000988221	0.00889399	CCN1_x000D_
Reference_2	1.12478e-64	9.2401e-73	15230.3	26346.8	0.578073	0.00181766	0.0145413	NA_x000D_
TWEAK	2.78415e-14	0.847613	1804.87	765.313	2.35834	0.00242395	0.0169542	TNFSF12_x000D_
Annexin	9.49708e-10	7.06095e-17	1726.38	3018.65	0.571906	0.00260232	0.0169542	ANXA5_x000D_
VCAM1	1.98365e-86	1.82228e-83	86009.9	47891.8	1.79592	0.0028257	0.0169542	VCAM1_x000D_
ANPEP	5.94257e-61	1.07421e-67	12286.1	20406.6	0.602062	0.00376108	0.0192318	ANPEP_x000D_
MCP1	1.30953e-25	5.22595e-23	2161.53	4193.37	0.515464	0.00386988	0.0192318	CCL2_x000D_
empty_20	0.997612	0.995373	272.358	465.002	0.585715	0.00400662	0.0192318	NA_x000D_
Resistin	2.09709e-68	3.25521e-59	21339.4	14065.5	1.51715	0.0083425	0.0375413	RETN_x000D_
EGFR	1.18329e-38	3.8741e-32	3203.31	5782.16	0.553999	0.00988257	0.0418556	EGFR_x000D_
uPA	3.23723e-75	7.5084e-85	33518.6	52256.6	0.641423	0.0114841	0.0459363	PLAU_x000D_
GROA	0.448713	0.992318	920.34	497.968	1.84819	0.0138525	0.0485352	CXCL1_x000D_
IL6	4.05884e-08	4.64501e-12	1579.37	2490.92	0.634053	0.0138972	0.0485352	IL6_x000D_
Reference_1	5.57077e-68	1.96468e-73	19272.5	27058.5	0.712254	0.0141561	0.0485352	NA_x000D_
RAGE	6.83354e-56	7.72611e-55	8491.15	11662.4	0.728079	0.0199027	0.0651363	AGER_x000D_
IL1ra	2.39582e-15	0.0271745	2043.24	1466.25	1.39351	0.0236585	0.0740615	IL1RN_x000D_
Neprilysin	2.00901e-50	6.74829e-24	5500.07	3879.47	1.41774	0.026615	0.0798449	MME_x000D_
Thrombospondin_1	0.99801	0.994176	269.203	447.551	0.601502	0.0430286	0.123922	THBS1_x000D_
empty_12	0.955803	0.999188	490.393	286.644	1.71081	0.0447614	0.123955	NA_x000D_
empty_5	0.99793	0.999199	257.072	329.884	0.77928	0.0469221	0.125125	NA_x000D_
Renin	0.984628	0.926639	414.998	688.081	0.603124	0.0676063	0.170231	REN_x000D_
empty_30	0.991465	0.999756	353.868	271.531	1.30323	0.0685655	0.170231	NA_x000D_
EGF	1.0758e-81	3.4867e-90	53706.8	68941	0.779026	0.0720721	0.172973	EGF_x000D_
Reference_3	9.09211e-72	2.89452e-69	27404.1	22026.2	1.24416	0.080521	0.187016	NA_x000D_
B2_Microglobulin	1.85195e-76	2.69416e-83	37955.4	48419.6	0.783886	0.0879689	0.19793	B2M_x000D_
empty_29	0.974962	0.999571	409.382	294.428	1.39043	0.0956606	0.208714	NA_x000D_
empty_15	0.992147	0.999538	361.387	287.087	1.25881	0.114708	0.24291	NA_x000D_
empty_23	0.990567	0.99974	347.279	264.054	1.31518	0.119398	0.245618	NA_x000D_
IL10	0.993921	0.99469	333.476	449.819	0.741355	0.140764	0.280054	IL10_x000D_
empty_4	0.993036	0.999667	336.394	277.86	1.21066	0.145404	0.280054	NA_x000D_
TNFA	0.0149154	0.634237	1397.94	747.377	1.87046	0.147806	0.280054	TNFA_x000D_
empty_24	0.973783	0.999607	399.917	290.44	1.37694	0.178016	0.327746	NA_x000D_
empty_6	0.991667	0.999497	353.213	301.583	1.1712	0.184941	0.327746	NA_x000D_
TIM1	2.70665e-29	1.33751e-16	2567.78	2980.33	0.861575	0.186633	0.327746	HAVCR1_x000D_
TFF3	1.77658e-80	2.29119e-82	50547.7	43821.7	1.15349	0.194171	0.332864	TFF3_x000D_
Serpin	1.22552e-47	8.75521e-30	5301.64	4622.57	1.1469	0.211728	0.354522	SERPINA3_x000D_
empty_8	0.983339	0.99961	370.337	284.363	1.30234	0.231328	0.378536	NA_x000D_
empty_2	0.995174	0.99872	313.216	362.683	0.863609	0.237092	0.379348	NA_x000D_
FABP1	7.36781e-39	2.17193e-26	3604.66	4118.27	0.875285	0.243731	0.381492	FABP1_x000D_
empty_25	0.996688	0.999323	273.512	321.202	0.851527	0.260403	0.391812	NA_x000D_
empty_1	0.998167	0.997888	259.68	357.225	0.726937	0.262799	0.391812	NA_x000D_
empty_18	0.994176	0.999644	331.527	286.602	1.15675	0.268871	0.391812	NA_x000D_
PBS_NegControl	0.976419	0.999302	397.838	315.871	1.25949	0.272092	0.391812	NA_x000D_
PSA	1.19328e-87	1.26242e-92	88967	79068.3	1.12519	0.340115	0.474736	KLK3_x000D_
Cystatin	4.00141e-79	7.50944e-85	45593.5	50448.9	0.903756	0.342865	0.474736	CST3_x000D_
empty_16	0.930155	0.94671	609.787	693.884	0.878802	0.388025	0.511306	NA_x000D_
empty_27	0.996105	0.999606	296.106	257.062	1.15188	0.390195	0.511306	NA_x000D_
empty_21	0.997503	0.999331	273.392	314.54	0.869182	0.400367	0.511306	NA_x000D_
empty_22	0.988155	0.999652	374.179	284.032	1.31738	0.400533	0.511306	NA_x000D_
RBP4	5.66934e-69	2.65321e-69	20465.7	22264.4	0.91921	0.404784	0.511306	RBP4_x000D_
DPPIV	8.9785e-79	6.18513e-83	41675.6	45482	0.91631	0.42994	0.533719	DPP4_x000D_
empty_11	0.993835	0.999641	323.344	286.765	1.12756	0.447595	0.546217	NA_x000D_
empty_28	0.995878	0.999839	296.123	256.727	1.15346	0.456015	0.547218	NA_x000D_
CXCL16	9.2337e-40	1.0555e-13	3921.47	3445.6	1.13811	0.464857	0.548684	CXCL16_x000D_
empty_3	0.990202	0.998914	374.718	352.993	1.06155	0.544907	0.632795	NA_x000D_
empty_19	0.98843	0.999399	349.588	309.548	1.12935	0.596198	0.681369	NA_x000D_
empty_9	0.998699	0.99977	253.733	271.871	0.933283	0.6104	0.684081	NA_x000D_
empty_13	0.995955	0.999709	295.596	276.104	1.0706	0.617573	0.684081	NA_x000D_
empty_7	0.992568	0.999193	345.816	328.246	1.05353	0.636738	0.694623	NA_x000D_
Lipocalin2	9.80969e-78	6.27815e-79	40971.8	39109.9	1.04761	0.653213	0.701961	LCN2_x000D_
TNF	1.12288e-80	1.03527e-84	53383.7	51204	1.04257	0.670309	0.709739	TNFRSF1A_x000D_
empty_10	0.996743	0.9999	252.855	227.87	1.10965	0.762727	0.795498	NA_x000D_
empty_26	0.995957	0.999462	297.533	307.056	0.968986	0.777156	0.795498	NA_x000D_
empty_14	0.99503	0.999271	316.526	325.895	0.971251	0.784449	0.795498	NA_x000D_
SCF	0.994816	0.999245	314.407	324.466	0.968997	0.83753	0.83753	SKP1_x000D_
