## Supplementary Table 5 for "Urine-based detection of biomarkers indicative of chronic kidney disease in a patient cohort from Ghana"

### Sheet: sheet
Name	meanbgt	meanbgc	meant	meanc	ratio	limmap	limmapa	SYMBOL_x000D_
Kallikrein_3	2.30835e-47	7.7514e-41	94357.8	13225.2	7.13473	1.10428e-06	0.000132513	KLK4_x000D_
Flt-3_Ligand	6.25504e-21	1.00344e-86	8664.67	27455.8	0.315587	5.09328e-06	0.000254331	FLT3LG_x000D_
Complement_Component_C5_C5a	9.34711e-47	3.81043e-90	86099.8	29632	2.90564	6.35827e-06	0.000254331	C5_x000D_
Osteopontin	1.06058e-36	6.95446e-22	26366.3	9650.72	2.73205	1.07297e-05	0.000259079	SPP1_x000D_
MMP-9	3.42604e-43	1.63061e-59	50826.1	17783.4	2.85806	1.17507e-05	0.000259079	MMP9_x000D_
PDGF-AA	3.09306e-14	5.9849e-51	6231.15	15890.2	0.392138	1.2954e-05	0.000259079	PDGFA_x000D_
IGFBP-2	4.2158e-46	2.73678e-99	78052.3	37900.6	2.05939	2.59881e-05	0.000445511	IGFBP2_x000D_
IL-8	1.61027e-39	0.0024552	32544.4	6996.51	4.65152	4.28802e-05	0.000639605	IL8_x000D_
Apolipoprotein_A-I	1.22631e-45	8.84723e-29	72179.3	11180.2	6.45599	4.79704e-05	0.000639605	APOA1_x000D_
VEGF	4.09016e-27	1.27676e-91	13453.2	31384.3	0.42866	7.41027e-05	0.000889233	VEGFA_x000D_
Angiopoietin-1	4.10621e-22	1	9306.63	3838.09	2.42481	9.331e-05	0.00101793	ANGPT1_x000D_
CD30	6.01942e-42	6.68323e-120	44671.9	84019.2	0.531687	0.000139297	0.00139297	CD30_x000D_
Resistin	7.13667e-29	5.45087e-103	15500.9	44627.2	0.347341	0.00016436	0.00151717	RETN_x000D_
IL-22	6.79783e-21	0.995009	8628.07	5662.97	1.52359	0.000188303	0.00161402	IL22_x000D_
M-CSF	9.44756e-31	2.28642e-88	16675.1	28429.9	0.586534	0.000209555	0.00165722	CSF1_x000D_
Growth_Hormone	4.71652e-19	1	7600.28	4508.84	1.68564	0.000220963	0.00165722	GH1_x000D_
Complement_Factor_D	3.02564e-41	1.89836e-71	39829.4	21389.9	1.86206	0.000239405	0.00168992	CFD_x000D_
CD40_ligand	7.70512e-30	1.16579e-73	16006.8	21992.4	0.727834	0.000471129	0.00314086	CD40LG_x000D_
IL-4	4.4707e-22	0.000266602	9283.66	7132.43	1.30161	0.000661108	0.00417542	IL4_x000D_
Angiogenin	1.84365e-45	4.87016e-97	67825.8	35817.5	1.89365	0.000725428	0.00426246	ANG_x000D_
IL-16	3.30176e-13	1.35354e-09	6026.36	7757.75	0.776819	0.00074593	0.00426246	IL16_x000D_
Angiopoietin-2	7.31855e-24	0.999998	9911.91	5170.1	1.91716	0.000815496	0.00444816	ANGPT2_x000D_
uPAR	2.24663e-43	5.57743e-99	52085.6	37460.7	1.39041	0.000927775	0.00475106	PLAUR_x000D_
DPPIV	2.8803e-47	8.74387e-129	93832.2	121831	0.770182	0.000950213	0.00475106	DPP4_x000D_
Dkk-1	9.13188e-22	1.41394e-36	9346.2	12650.6	0.738796	0.00157886	0.0075785	DKK1_x000D_
empty_11	0.998711	0.999999	3973.42	5131.04	0.774389	0.00175625	0.00777115	NA_x000D_
IL-32	0.0356994	0.998935	4587.52	5619.16	0.816406	0.00179399	0.00777115	IL32_x000D_
ICAM-1	1.2429e-13	1	5986.77	3912.63	1.53011	0.00181327	0.00777115	ICAM1_x000D_
RAGE	3.16319e-36	1.75833e-71	25385.7	21109.5	1.20257	0.00190711	0.0078915	AGER_x000D_
IL-1ra	3.74683e-36	4.50598e-90	25127.5	29554	0.850224	0.0024713	0.00988521	IL1RN_x000D_
Leptin	4.85555e-14	1	6328.23	4700.44	1.34631	0.00265686	0.0102846	LEP_x000D_
MCP-3	0.000159931	0.0822569	4884.7	6832.9	0.714879	0.0031393	0.011581	CCL7_x000D_
empty_1	0.147147	4.21544e-28	4923.24	11049.6	0.445558	0.00318478	0.011581	NA_x000D_
empty_8	0.934979	1	4149.23	2421.18	1.71373	0.00362954	0.0126906	NA_x000D_
CD14	3.46523e-39	9.58556e-87	33201.7	27823.6	1.19329	0.00380403	0.0126906	CD14_x000D_
EGF	1.84519e-48	2.44487e-130	112020	129942	0.862079	0.00380717	0.0126906	EGF_x000D_
BDNF	3.22744e-19	0.73023	8094.4	6029.96	1.34236	0.00408814	0.0132588	BDNF_x000D_
IL-1A	1.80246e-14	1.67091e-05	6334.05	7319.73	0.865338	0.00464463	0.0146672	IL1A_x000D_
IL-12_p70	0.549372	0.999997	4307.33	5241.85	0.821721	0.00480696	0.0147906	IL12B_x000D_
IL-3	2.01735e-29	3.50041e-11	15288.8	8657.99	1.76586	0.00581252	0.0174376	IL3_x000D_
VCAM-1	1.20075e-46	8.51847e-117	83221.7	71932.6	1.15694	0.00624846	0.0177666	CD106_x000D_
Lipocalin-2	3.40724e-46	9.96814e-116	78697.4	68387.8	1.15075	0.00631389	0.0177666	LCN2_x000D_
GM-CSF	6.50991e-30	8.23302e-67	15250.2	19847.2	0.768384	0.00636637	0.0177666	CSF2_x000D_
MCP-1	7.2293e-31	1.52251e-79	15739.1	24232.2	0.649512	0.00673735	0.0183746	CCL2_x000D_
Vitamin_D_BP	2.9148e-45	1.72453e-121	70599.4	86793.5	0.813418	0.00748817	0.0199067	GC_x000D_
IL-5	0.999842	1	3710.45	4722.58	0.785682	0.00763091	0.0199067	IL5_x000D_
MIF	2.2739e-12	0.000733734	5759.73	7020.21	0.820449	0.00815275	0.0208155	MIF_x000D_
PDGF-AB/BB	0.00033492	0.998983	4750.87	5624.7	0.844645	0.00862704	0.0212689	PDGFB_x000D_
GDF-15	1.02876e-47	2.5428e-127	97809.1	112600	0.868643	0.00868482	0.0212689	GDF15_x000D_
IL-15	0.00370245	0.299071	4799.22	6707.44	0.715507	0.00904583	0.02171	IL15_x000D_
MIG	1.60536e-07	0.980944	5103.86	5873.9	0.868905	0.0116486	0.0274084	CXCL9_x000D_
Serpin_E1	1.22426e-27	2.04384e-18	13020.2	9559.09	1.36208	0.0122116	0.0281806	SERPINE1_x000D_
ST2	1.10177e-21	1.53545e-33	9534.72	12156.7	0.784318	0.0134439	0.0298208	IL1RL1_x000D_
Cystatin_C	4.13213e-41	1.9033e-97	40258.5	36378.7	1.10665	0.0135325	0.0298208	CST3_x000D_
FGF-19	1.52996e-34	8.69723e-63	21672.1	18978.7	1.14192	0.0136679	0.0298208	FGF19_x000D_
Pentraxin_3	8.16397e-27	8.34681e-29	12943.8	11115.5	1.16448	0.0143645	0.030781	PTX3_x000D_
empty_10	6.92967e-06	0.81352	5112.63	6117.27	0.835769	0.0148105	0.03118	NA_x000D_
IL-31	1.32117e-05	0.825312	4988	6067.83	0.82204	0.0153459	0.0317502	IL31_x000D_
Emmprin	4.93357e-47	2.30302e-124	90213.5	98860.7	0.912531	0.0156666	0.0318642	BSG_x000D_
Myeloperoxidase	3.60147e-12	1	6154.96	4839.47	1.27183	0.0174265	0.034445	MPO_x000D_
IL-19	0.605834	1	4296.86	3835.8	1.1202	0.0175096	0.034445	IL19_x000D_
MIP-1A_MIP-1B	5.5292e-13	0.000114253	6178.44	7242.41	0.853093	0.019507	0.0377556	CCL3_x000D_
IL-27	0.0020008	0.966654	4696.76	5659.89	0.829833	0.0198735	0.0378543	IL27_x000D_
FGF_basic	4.88629e-25	9.01281e-18	10827	8798.73	1.23052	0.0204408	0.0383264	FGF2_x000D_
IL-23	7.89106e-17	2.62639e-08	7040.39	7717.99	0.912206	0.0226772	0.0418656	IL23_x000D_
Chitinase_3-like_1	4.27393e-25	2.92613e-16	11752.5	9042.37	1.29971	0.0232863	0.0423387	CHI3L1_x000D_
CD31	3.42541e-44	2.35936e-109	58416.6	53325.7	1.09547	0.0265575	0.0475657	PECAM1_x000D_
Adiponectin	2.42365e-48	2.91154e-129	110288	121668	0.906465	0.0286665	0.050588	ADIPOQ_x000D_
IP-10	1.19891e-05	0.997894	5037.27	5700.48	0.883656	0.0307303	0.053444	CXCL10_x000D_
IL-24	1.01932e-20	0.706762	8065.48	6012.07	1.34155	0.0322758	0.0546832	IL24_x000D_
TARC	1.53752e-20	3.19565e-26	8881.65	10245.3	0.866896	0.0325893	0.0546832	CCL17_x000D_
IL-34	0.150756	0.999855	4447.64	5216.51	0.852608	0.0328099	0.0546832	IL34_x000D_
RBP-4	5.43829e-48	9.20511e-127	103060	110495	0.932716	0.0382793	0.0629249	RBP4_x000D_
Negative_Control	0.991133	1	4035.31	2515.97	1.60388	0.0547917	0.0880902	NA_x000D_
TNFA	8.49359e-27	4.69771e-45	13177.6	14860.9	0.886733	0.0550564	0.0880902	TNF_x000D_
IL-11	2.59908e-21	1.01484e-13	8833.23	8240.31	1.07195	0.0583997	0.0922101	IL11_x000D_
HGF	6.24758e-08	0.868872	5241.36	5982.31	0.876143	0.0620013	0.0966254	HGF_x000D_
Reference_3	9.33568e-48	9.98747e-126	100413	105313	0.953467	0.0767223	0.116845	NA_x000D_
IL-1B	4.09913e-05	0.12637	5339.75	7447.1	0.717025	0.0769229	0.116845	IL1B_x000D_
IL-33	0.793158	1	4216.75	4600.09	0.916666	0.0800925	0.120139	IL33_x000D_
TGFA	8.43055e-14	0.147614	6047.84	6552.86	0.922931	0.0915411	0.133695	TGFA_x000D_
RANTES	4.95233e-10	0.472686	5689.9	6334.32	0.898266	0.0918466	0.133695	CCL5_x000D_
Thrombospondin-1	1.54738e-20	1.10316e-10	8836.81	8066.78	1.09546	0.092472	0.133695	THBS1_x000D_
IL-6	1.02567e-11	1.73273e-07	6263.54	7472.59	0.838202	0.0937579	0.13394	IL6_x000D_
Reference_1	3.80583e-48	4.90262e-127	107305	112967	0.94988	0.0955089	0.134836	NA_x000D_
empty_4	0.499267	0.470477	4672.2	7367.7	0.634147	0.0985964	0.137576	NA_x000D_
empty_3	1	1	2458.47	3300.51	0.744875	0.114577	0.158038	NA_x000D_
ENA-78	1.3453e-12	0.00358813	6118.85	7780.22	0.786462	0.117906	0.160781	CXCL5_x000D_
empty_7	0.45301	1	4462.42	3029.36	1.47306	0.125498	0.16921	NA_x000D_
Fas_Ligand	2.57771e-19	0.498842	7661.31	6357.48	1.20509	0.134328	0.179104	FAS_x000D_
Endoglin	4.09114e-38	6.77765e-92	29291.8	30754.1	0.952453	0.152364	0.20092	ENG_x000D_
TFF3	5.01911e-48	5.75321e-125	104657	101071	1.03548	0.184366	0.240478	TFF3_x000D_
IL-17A	3.57674e-35	1.88439e-58	27195.2	20630.9	1.31818	0.190328	0.245585	IL17A_x000D_
SHBG	3.10041e-12	0.00259526	6207.55	7441.19	0.834215	0.19981	0.255077	SHBG_x000D_
G-CSF	4.52542e-25	1.05822e-49	13744.4	16982.8	0.809313	0.242908	0.306831	CSF3_x000D_
TIM-3	4.34864e-48	1.48602e-124	103347	99771.3	1.03584	0.270772	0.338465	HAVCR2_x000D_
LIF	0.665962	1	4269.53	3965.95	1.07655	0.280345	0.344682	LIF_x000D_
MIP-3A	7.86347e-17	2.32914e-05	6780.27	7422.06	0.91353	0.281491	0.344682	CCL20_x000D_
BAFF	1.63567e-21	5.38997e-18	8838.83	9226.23	0.958011	0.292109	0.354072	TNFSF13B_x000D_
GROA	0.977735	1	4087.18	4258.39	0.959794	0.30419	0.365028	CXCL1_x000D_
MIP-3B	2.17659e-20	4.62305e-23	9162.33	9925.92	0.923071	0.309366	0.367563	CCL19_x000D_
Relaxin-2	1.96962e-23	8.0921e-29	10050.4	13316	0.754758	0.323268	0.380315	RLN2_x000D_
IL-18_Bpa	1.04577e-47	3.05068e-123	99952.7	96992.9	1.03051	0.352507	0.410688	IL18BP_x000D_
PF4	1.22785e-13	0.0152232	6608.43	8062.38	0.819662	0.36286	0.418404	PF4_x000D_
INF-G	5.21478e-13	0.512412	6897.92	5910.17	1.16713	0.366103	0.418404	IFNG_x000D_
TfR	2.9157e-27	1.55399e-16	12107.6	9914.76	1.22117	0.385016	0.435867	TFRC_x000D_
SDF-1A	2.04429e-29	8.76274e-51	15377	15964.6	0.963189	0.408679	0.458332	CXCL12_x000D_
Reference_2	4.0512e-48	4.61892e-125	104533	102718	1.01767	0.499878	0.55542	NA_x000D_
IL-10	6.10046e-10	0.992036	5686.81	5440.05	1.04536	0.536527	0.590672	IL10_x000D_
IL-2	1.20438e-19	4.78738e-26	9972.78	10898	0.915099	0.557795	0.608503	IL2_x000D_
I-TAC	2.01171e-16	0.0139186	8639.25	7535.11	1.14653	0.566789	0.612745	CXCL11_x000D_
empty_9	0.0207752	1	4569.46	4393.23	1.04011	0.574009	0.615009	NA_x000D_
C-Reactive_Protein	1.53335e-27	2.22279e-39	12664.1	13055.4	0.970034	0.645386	0.685366	CRP_x000D_
FGF-7	0.419103	1	4448.39	4376.91	1.01633	0.699998	0.73684	FGF7_x000D_
IGFBP-3	0.000174713	1	4949.53	4996.22	0.990655	0.786983	0.81973	IGFBP3_x000D_
IL-13	0.93651	1	4112.46	4086.89	1.00626	0.792406	0.81973	IL13_x000D_
empty_2	9.94282e-28	2.87125e-30	12265.9	12900.6	0.950801	0.819764	0.840784	NA_x000D_
Cripto-1	0.463631	1	4505.48	4450.69	1.01231	0.854496	0.868979	TDGF1_x000D_
empty_5	0.831313	0.950265	4154.26	4588.26	0.905412	0.900025	0.907589	NA_x000D_
empty_6	2.17687e-06	0.5	5926.78	6269.31	0.945363	0.966844	0.966844	NA_x000D_
