## Supplementary Table 6 for "Urine-based detection of biomarkers indicative of chronic kidney disease in a patient cohort from Ghana"

### Sheet: sheet
Name	meanbgt	meanbgc	meant	meanc	ratio	limmap	limmapa	SYMBOL_x000D_
Kallikrein_3	2.89307e-102	7.7514e-41	95034.5	13225.2	7.18589	1.04648e-06	0.000125578	KLK4_x000D_
MMP-9	3.78007e-94	1.63061e-59	69242.5	17783.4	3.89365	3.10894e-06	0.000161591	MMP9_x000D_
Flt-3_Ligand	9.84099e-21	1.00344e-86	8365.5	27455.8	0.30469	4.04837e-06	0.000161591	FLT3LG_x000D_
Complement_Component_C5_C5a	3.83667e-100	3.81043e-90	87324.5	29632	2.94697	5.38636e-06	0.000161591	C5_x000D_
Osteopontin	1.44785e-66	6.95446e-22	26258.5	9650.72	2.72089	1.06592e-05	0.000227161	SPP1_x000D_
IL-8	5.93493e-82	0.0024552	44885	6996.51	6.41534	1.1358e-05	0.000227161	IL8_x000D_
IGFBP-2	7.51537e-100	2.73678e-99	87027	37900.6	2.29619	1.71807e-05	0.000294527	IGFBP2_x000D_
Angiopoietin-2	3.80737e-27	0.999998	9376	5170.1	1.81351	3.7578e-05	0.00056367	ANGPT2_x000D_
M-CSF	7.69711e-44	2.28642e-88	13480	28429.9	0.474149	6.58413e-05	0.000877884	CSF1_x000D_
Complement_Factor_D	1.09049e-83	1.89836e-71	47531.5	21389.9	2.22215	7.75765e-05	0.000930918	CFD_x000D_
Growth_Hormone	2.34511e-13	1	7511	4508.84	1.66584	0.00013825	0.00143166	GH1_x000D_
Pentraxin_3	9.97978e-62	8.34681e-29	22198.5	11115.5	1.99708	0.000143166	0.00143166	PTX3_x000D_
C-Reactive_Protein	3.25328e-05	2.22279e-39	6470	13055.4	0.495582	0.000214133	0.00179165	CRP_x000D_
Myeloperoxidase	7.54962e-14	1	7388	4839.47	1.52661	0.00021535	0.00179165	MPO_x000D_
Resistin	9.10725e-47	5.45087e-103	14496	44627.2	0.324824	0.000223956	0.00179165	RETN_x000D_
CD30	5.80322e-76	6.68323e-120	34796	84019.2	0.414143	0.000265102	0.00198827	CD30_x000D_
VEGF	1.79562e-48	1.27676e-91	14930.5	31384.3	0.475732	0.000286844	0.00202478	VEGFA_x000D_
RAGE	2.75539e-69	1.75833e-71	28398.5	21109.5	1.3453	0.000359879	0.00239919	AGER_x000D_
ICAM-1	8.37829e-07	1	6545.5	3912.63	1.67291	0.000742638	0.00413923	ICAM1_x000D_
Apolipoprotein_A-I	6.38107e-73	8.84723e-29	34913	11180.2	3.12275	0.000743881	0.00413923	APOA1_x000D_
IL-16	0.00219054	1.35354e-09	6134.5	7757.75	0.790758	0.000756424	0.00413923	IL16_x000D_
uPAR	5.43106e-86	5.57743e-99	51305.5	37460.7	1.36958	0.000788285	0.00413923	PLAUR_x000D_
Chitinase_3-like_1	1.35489e-57	2.92613e-16	19896	9042.37	2.20031	0.000793352	0.00413923	CHI3L1_x000D_
Cystatin_C	1.23359e-83	1.9033e-97	47703	36378.7	1.31129	0.000869687	0.00417574	CST3_x000D_
empty_11	1	0.999999	2748.5	5131.04	0.535661	0.000882502	0.00417574	NA_x000D_
FGF-19	8.92397e-47	8.69723e-63	14679.5	18978.7	0.773472	0.000904744	0.00417574	FGF19_x000D_
GM-CSF	4.2102e-41	8.23302e-67	13084	19847.2	0.659237	0.00105312	0.00468055	CSF2_x000D_
Dkk-1	2.96482e-27	1.41394e-36	9274.5	12650.6	0.733129	0.00113997	0.00488337	DKK1_x000D_
BAFF	7.25243e-42	5.38997e-18	13046	9226.23	1.41401	0.00121317	0.00488337	TNFSF13B_x000D_
IL-11	1.93999e-34	1.01484e-13	10761	8240.31	1.3059	0.00122084	0.00488337	IL11_x000D_
CD40_ligand	4.95781e-49	1.16579e-73	15978.5	21992.4	0.726548	0.00152297	0.00589536	CD40LG_x000D_
FGF-7	0.829395	1	5364.5	4376.91	1.22564	0.00166325	0.00611152	FGF7_x000D_
IL-22	1.86956e-10	0.995009	6976.5	5662.97	1.23195	0.00168478	0.00611152	IL22_x000D_
PDGF-AA	2.02473e-29	5.9849e-51	9877.5	15890.2	0.621609	0.0017316	0.00611152	PDGFA_x000D_
IL-1ra	2.12745e-65	4.50598e-90	25208	29554	0.852946	0.0021923	0.00751645	IL1RN_x000D_
Angiogenin	4.78065e-85	4.87016e-97	50561.5	35817.5	1.41164	0.00242746	0.00809153	ANG_x000D_
Vitamin_D_BP	3.49153e-94	1.72453e-121	69631.5	86793.5	0.802266	0.00282574	0.00916457	GC_x000D_
Serpin_E1	4.69209e-47	2.04384e-18	14508	9559.09	1.51772	0.00295075	0.00931817	SERPINE1_x000D_
empty_10	0.997267	0.81352	4919	6117.27	0.804117	0.00322401	0.00992002	NA_x000D_
IL-1A	1.32857e-21	1.67091e-05	8459.5	7319.73	1.15571	0.00338487	0.0101546	IL1A_x000D_
FGF_basic	1.35864e-12	9.01281e-18	7220	8798.73	0.820573	0.00351936	0.0103006	FGF2_x000D_
Angiopoietin-1	0.983266	1	5092.5	3838.09	1.32683	0.00399892	0.0114255	ANGPT1_x000D_
ST2	2.18979e-27	1.53545e-33	9459.5	12156.7	0.77813	0.00426433	0.0119005	IL1RL1_x000D_
CD14	9.88142e-74	9.58556e-87	34013	27823.6	1.22245	0.00495533	0.0133686	CD14_x000D_
Cripto-1	0.990339	1	5091	4450.69	1.14387	0.00501323	0.0133686	TDGF1_x000D_
empty_1	0.467606	4.21544e-28	5859.5	11049.6	0.530291	0.00516392	0.0134711	NA_x000D_
EGF	3.33056e-107	2.44487e-130	114541	129942	0.881477	0.00536997	0.0135811	EGF_x000D_
GDF-15	1.28349e-103	2.5428e-127	100046	112600	0.888513	0.00543242	0.0135811	GDF15_x000D_
BDNF	5.36109e-17	0.73023	7751	6029.96	1.28541	0.00580076	0.0142059	BDNF_x000D_
PDGF-AB/BB	7.67491e-10	0.998983	7015	5624.7	1.24718	0.0105113	0.0250246	PDGFB_x000D_
TNFA	1.25415e-34	4.69771e-45	10956.5	14860.9	0.737271	0.0107821	0.0250246	TNF_x000D_
MCP-1	6.99688e-49	1.52251e-79	16714	24232.2	0.689744	0.010844	0.0250246	CCL2_x000D_
DPPIV	4.61916e-106	8.74387e-129	109340	121831	0.897467	0.0110892	0.0251076	DPP4_x000D_
MIF	0.0119476	0.000733734	5980	7020.21	0.851827	0.011392	0.0253155	MIF_x000D_
IL-32	0.993259	0.998935	5022	5619.16	0.893727	0.0126067	0.0275055	IL32_x000D_
IP-10	0.986963	0.997894	5117	5700.48	0.897643	0.0137542	0.0294733	CXCL10_x000D_
TARC	7.9412e-24	3.19565e-26	8749.5	10245.3	0.853998	0.0147278	0.0310058	CCL17_x000D_
SDF-1A	1.61662e-41	8.76274e-51	13073.5	15964.6	0.818904	0.0161541	0.032984	CXCL12_x000D_
IL-15	0.869771	0.299071	5297.5	6707.44	0.789795	0.0163362	0.032984	IL15_x000D_
Reference_2	2.28099e-106	4.61892e-125	111396	102718	1.08448	0.016492	0.032984	NA_x000D_
MIP-1A_MIP-1B	6.56263e-07	0.000114253	6557.5	7242.41	0.905431	0.0196573	0.0386701	CCL3_x000D_
Thrombospondin-1	0.000173961	1.10316e-10	6535	8066.78	0.810112	0.0235595	0.045599	THBS1_x000D_
Emmprin	1.59833e-101	2.30302e-124	92088.5	98860.7	0.931497	0.0244891	0.0466459	BSG_x000D_
INF-G	4.03105e-25	0.512412	9458.5	5910.17	1.60038	0.0253943	0.0476143	IFNG_x000D_
MCP-3	0.00820486	0.0822569	6019	6832.9	0.880885	0.0325229	0.0600422	CCL7_x000D_
IL-2	2.8327e-09	4.78738e-26	7551	10898	0.692878	0.0342494	0.0622716	IL2_x000D_
VCAM-1	1.26168e-96	8.51847e-117	77614	71932.6	1.07898	0.0355395	0.0636529	CD106_x000D_
IL-24	3.14494e-12	0.706762	7455	6012.07	1.24001	0.040936	0.0722401	IL24_x000D_
TGFA	0.424289	0.147614	5640.5	6552.86	0.860769	0.0451782	0.0777221	TGFA_x000D_
IL-19	1	1	4212.5	3835.8	1.09821	0.0453379	0.0777221	IL19_x000D_
IL-10	4.95387e-06	0.992036	6601	5440.05	1.21341	0.0460523	0.0778349	IL10_x000D_
Lipocalin-2	2.05044e-95	9.96814e-116	72687	68387.8	1.06286	0.0560984	0.0934974	LCN2_x000D_
Endoglin	2.00699e-73	6.77765e-92	32802	30754.1	1.06659	0.0620941	0.102072	ENG_x000D_
RBP-4	4.73237e-105	9.20511e-127	105388	110495	0.953789	0.067028	0.108694	RBP4_x000D_
Fas_Ligand	5.08455e-17	0.498842	8342	6357.48	1.31216	0.0749225	0.119876	FAS_x000D_
IL-6	3.58832e-05	1.73273e-07	6591.5	7472.59	0.88209	0.0818096	0.129173	IL6_x000D_
HGF	0.860519	0.868872	5280.5	5982.31	0.882686	0.0868228	0.135308	HGF_x000D_
LIF	0.999999	1	4544	3965.95	1.14575	0.0966326	0.148665	LIF_x000D_
Reference_3	4.14625e-104	9.98747e-126	100922	105313	0.958304	0.100716	0.152987	NA_x000D_
Adiponectin	7.37622e-107	2.91154e-129	114614	121668	0.94202	0.103138	0.154708	ADIPOQ_x000D_
IL-3	3.08584e-32	3.50041e-11	10380.5	8657.99	1.19895	0.116996	0.173327	IL3_x000D_
empty_4	0.791863	0.470477	4820.5	7367.7	0.654275	0.120703	0.176639	NA_x000D_
IL-31	0.401613	0.825312	5608.5	6067.83	0.924301	0.148949	0.21325	IL31_x000D_
TfR	7.57842e-38	1.55399e-16	14376.5	9914.76	1.45001	0.150032	0.21325	TFRC_x000D_
IL-1B	0.487917	0.12637	5788.5	7447.1	0.777283	0.151052	0.21325	IL1B_x000D_
empty_2	6.20302e-21	2.87125e-30	9561	12900.6	0.741129	0.186979	0.260901	NA_x000D_
IL-5	0.999999	1	4517.5	4722.58	0.956574	0.191432	0.263681	IL5_x000D_
Reference_1	4.87613e-106	4.90262e-127	109182	112967	0.966497	0.195106	0.263681	NA_x000D_
MIP-3B	0.124092	4.62305e-23	7412.5	9925.92	0.746782	0.196473	0.263681	CCL19_x000D_
IL-12_p70	0.992969	0.999997	4920	5241.85	0.9386	0.197761	0.263681	IL12B_x000D_
CD31	2.68438e-86	2.35936e-109	51536.5	53325.7	0.966447	0.205096	0.267603	PECAM1_x000D_
IL-4	8.68241e-08	0.000266602	6773	7132.43	0.949606	0.205162	0.267603	IL4_x000D_
IL-18_Bpa	3.52093e-104	3.05068e-123	101317	96992.9	1.04458	0.208074	0.268482	IL18BP_x000D_
IL-34	0.999541	0.999855	4892	5216.51	0.937792	0.211904	0.270516	IL34_x000D_
G-CSF	1.81294e-35	1.05822e-49	13124.5	16982.8	0.772811	0.216052	0.272908	CSF3_x000D_
GROA	0.999998	1	4485	4258.39	1.05321	0.224475	0.280594	CXCL1_x000D_
empty_8	1	1	2746.5	2421.18	1.13437	0.239984	0.296888	NA_x000D_
empty_5	1	0.950265	2929.5	4588.26	0.638478	0.265051	0.324552	NA_x000D_
IL-17A	4.93819e-47	1.88439e-58	16522.5	20630.9	0.800861	0.296511	0.359407	IL17A_x000D_
TFF3	1.69495e-104	5.75321e-125	103470	101071	1.02374	0.306922	0.368306	TFF3_x000D_
MIP-3A	3.44572e-06	2.32914e-05	6886	7422.06	0.927775	0.321288	0.381729	CCL20_x000D_
ENA-78	3.17118e-08	0.00358813	6953.5	7780.22	0.893741	0.338946	0.39876	CXCL5_x000D_
IL-13	1	1	4191	4086.89	1.02548	0.346042	0.403156	IL13_x000D_
Relaxin-2	3.59534e-15	8.0921e-29	10168	13316	0.763592	0.382488	0.441333	RLN2_x000D_
Leptin	0.999485	1	4846	4700.44	1.03097	0.41985	0.479828	LEP_x000D_
TIM-3	3.42206e-103	1.48602e-124	98211.5	99771.3	0.984366	0.424781	0.480884	HAVCR2_x000D_
MIG	0.222015	0.980944	5722	5873.9	0.974139	0.481671	0.537677	CXCL9_x000D_
RANTES	0.0916419	0.472686	6066.5	6334.32	0.957719	0.48391	0.537677	CCL5_x000D_
I-TAC	5.84797e-07	0.0139186	9380	7535.11	1.24484	0.567672	0.62496	CXCL11_x000D_
SHBG	3.42669e-13	0.00259526	7794.5	7441.19	1.04748	0.623331	0.67485	SHBG_x000D_
IL-23	1.34977e-14	2.62639e-08	7574.5	7717.99	0.981408	0.628239	0.67485	IL23_x000D_
empty_3	1	1	3034.5	3300.51	0.919404	0.62986	0.67485	NA_x000D_
empty_9	1	1	4244.5	4393.23	0.966145	0.701882	0.74022	NA_x000D_
PF4	1.18928e-11	0.0152232	8813	8062.38	1.0931	0.703209	0.74022	PF4_x000D_
Negative_Control	1	1	2325.5	2515.97	0.924297	0.750277	0.782898	NA_x000D_
empty_6	0.5	0.5	5310.5	6269.31	0.847063	0.760185	0.786398	NA_x000D_
IL-33	0.999999	1	4555	4600.09	0.990199	0.798703	0.819182	IL33_x000D_
IL-27	0.205635	0.966654	5710	5659.89	1.00885	0.830687	0.844766	IL27_x000D_
IGFBP-3	0.932574	1	5052.5	4996.22	1.01126	0.840993	0.84806	IGFBP3_x000D_
empty_7	1	1	2888.5	3029.36	0.953503	0.923538	0.923538	NA_x000D_
