## Supplementary Table 7 for "Urine-based detection of biomarkers indicative of chronic kidney disease in a patient cohort from Ghana"

### Sheet: sheet
Name	meanbgt	meanbgc	meant	meanc	ratio	limmap	limmapa	SYMBOL_x000D_
Kallikrein_3	1.15417e-47	7.7514e-41	94696.2	13225.2	7.16031	1.4493e-09	1.73916e-07	KLK4_x000D_
Complement_Component_C5_C5a	4.67356e-47	3.81043e-90	86712.2	29632	2.9263	3.38833e-08	1.62807e-06	C5_x000D_
Flt-3_Ligand	8.04802e-21	1.00344e-86	8515.09	27455.8	0.310138	4.56651e-08	1.62807e-06	FLT3LG_x000D_
Osteopontin	5.30291e-37	6.95446e-22	26312.4	9650.72	2.72647	5.42692e-08	1.62807e-06	SPP1_x000D_
Resistin	3.56834e-29	5.45087e-103	14998.4	44627.2	0.336083	4.32049e-06	0.000102703	RETN_x000D_
Growth_Hormone	1.17256e-13	1	7555.64	4508.84	1.67574	5.13515e-06	0.000102703	GH1_x000D_
IGFBP-2	2.1079e-46	2.73678e-99	82539.6	37900.6	2.17779	1.00938e-05	0.000173037	IGFBP2_x000D_
VEGF	2.04508e-27	1.27676e-91	14191.8	31384.3	0.452196	1.71921e-05	0.000257881	VEGFA_x000D_
Angiopoietin-2	3.66118e-24	0.999998	9643.96	5170.1	1.86533	2.32788e-05	0.000310384	ANGPT2_x000D_
IL-8	8.05136e-40	0.0024552	38714.7	6996.51	5.53343	3.24461e-05	0.000389353	IL8_x000D_
uPAR	1.12331e-43	5.57743e-99	51695.6	37460.7	1.38	4.19699e-05	0.000457853	PLAUR_x000D_
CD40_ligand	3.85256e-30	1.16579e-73	15992.6	21992.4	0.727191	6.6847e-05	0.00066847	CD40LG_x000D_
Dkk-1	4.56595e-22	1.41394e-36	9310.35	12650.6	0.735963	7.71649e-05	0.000712291	DKK1_x000D_
IL-16	0.00109527	1.35354e-09	6080.43	7757.75	0.783788	8.67765e-05	0.000743799	IL16_x000D_
MMP-9	1.71302e-43	1.63061e-59	60034.3	17783.4	3.37586	0.000129805	0.00103844	MMP9_x000D_
Complement_Factor_D	1.51282e-41	1.89836e-71	43680.4	21389.9	2.04211	0.00015462	0.00110893	CFD_x000D_
ICAM-1	4.18915e-07	1	6266.13	3912.63	1.60151	0.000157098	0.00110893	ICAM1_x000D_
IL-1ra	1.87342e-36	4.50598e-90	25167.8	29554	0.851585	0.000486389	0.0032426	IL1RN_x000D_
M-CSF	4.72378e-31	2.28642e-88	15077.5	28429.9	0.530342	0.000532201	0.00336127	CSF1_x000D_
Vitamin_D_BP	1.4574e-45	1.72453e-121	70115.5	86793.5	0.807842	0.000590056	0.00338355	GC_x000D_
CD30	3.00971e-42	6.68323e-120	39734	84019.2	0.472915	0.000592122	0.00338355	CD30_x000D_
BDNF	2.69668e-17	0.73023	7922.7	6029.96	1.31389	0.000670195	0.00365561	BDNF_x000D_
CD14	1.73262e-39	9.58556e-87	33607.3	27823.6	1.20787	0.00093094	0.00485708	CD14_x000D_
ST2	5.50888e-22	1.53545e-33	9497.11	12156.7	0.781224	0.000992562	0.00496281	IL1RL1_x000D_
empty_1	0.307377	4.21544e-28	5391.37	11049.6	0.487925	0.00112859	0.00541722	NA_x000D_
EGF	9.22593e-49	2.44487e-130	113281	129942	0.871778	0.00159082	0.00715456	EGF_x000D_
Serpin_E1	6.12129e-28	2.04384e-18	13764.1	9559.09	1.4399	0.00160978	0.00715456	SERPINE1_x000D_
MCP-1	3.61465e-31	1.52251e-79	16226.6	24232.2	0.669628	0.00176092	0.00754679	CCL2_x000D_
MIF	0.00597381	0.000733734	5869.86	7020.21	0.836138	0.00214669	0.00888287	MIF_x000D_
empty_10	0.498637	0.81352	5015.81	6117.27	0.819943	0.00240211	0.00960844	NA_x000D_
Apolipoprotein_A-I	6.13155e-46	8.84723e-29	53546.2	11180.2	4.78937	0.00280766	0.0108683	APOA1_x000D_
GDF-15	5.14379e-48	2.5428e-127	98927.8	112600	0.878578	0.00306867	0.0115075	GDF15_x000D_
RAGE	1.5816e-36	1.75833e-71	26892.1	21109.5	1.27394	0.00348501	0.0126728	AGER_x000D_
GM-CSF	3.25495e-30	8.23302e-67	14167.1	19847.2	0.71381	0.00382335	0.0134942	CSF2_x000D_
IL-15	0.436737	0.299071	5048.36	6707.44	0.752651	0.0042908	0.0147113	IL15_x000D_
Angiogenin	9.21825e-46	4.87016e-97	59193.7	35817.5	1.65264	0.00795188	0.0265063	ANG_x000D_
Myeloperoxidase	1.83848e-12	1	6771.48	4839.47	1.39922	0.00839358	0.0272224	MPO_x000D_
TARC	7.69157e-21	3.19565e-26	8815.57	10245.3	0.860447	0.0086616	0.0273524	CCL17_x000D_
IP-10	0.493488	0.997894	5077.13	5700.48	0.89065	0.0091478	0.0281471	CXCL10_x000D_
PDGF-AA	1.54653e-14	5.9849e-51	8054.32	15890.2	0.506874	0.00980787	0.0294236	PDGFA_x000D_
IL-24	1.57247e-12	0.706762	7760.24	6012.07	1.29078	0.0108285	0.0316931	IL24_x000D_
IL-32	0.514479	0.998935	4804.76	5619.16	0.855067	0.0118126	0.0337502	IL32_x000D_
IL-22	9.34778e-11	0.995009	7802.29	5662.97	1.37777	0.0121626	0.033942	IL22_x000D_
IL-19	0.802917	1	4254.68	3835.8	1.1092	0.014117	0.0381244	IL19_x000D_
Emmprin	2.46678e-47	2.30302e-124	91151	98860.7	0.922014	0.0142967	0.0381244	BSG_x000D_
MIP-1A_MIP-1B	3.28132e-07	0.000114253	6367.97	7242.41	0.879262	0.0181425	0.0473283	CCL3_x000D_
HGF	0.430259	0.868872	5260.93	5982.31	0.879415	0.0227826	0.0581682	HGF_x000D_
VCAM-1	6.00377e-47	8.51847e-117	80417.9	71932.6	1.11796	0.0256392	0.0640981	CD106_x000D_
empty_11	0.999356	0.999999	3360.96	5131.04	0.655025	0.0276975	0.0678306	NA_x000D_
DPPIV	1.44015e-47	8.74387e-129	101586	121831	0.833825	0.0297315	0.0713556	DPP4_x000D_
Fas_Ligand	2.55516e-17	0.498842	8001.66	6357.48	1.25862	0.0328351	0.0772591	FAS_x000D_
empty_4	0.645565	0.470477	4746.35	7367.7	0.644211	0.034456	0.0795137	NA_x000D_
Adiponectin	1.21182e-48	2.91154e-129	112451	121668	0.924242	0.0387489	0.0877335	ADIPOQ_x000D_
Cystatin_C	2.06606e-41	1.9033e-97	43980.7	36378.7	1.20897	0.0396628	0.0881396	CST3_x000D_
Lipocalin-2	1.70362e-46	9.96814e-116	75692.2	68387.8	1.10681	0.041488	0.090232	LCN2_x000D_
MCP-3	0.0041824	0.0822569	5451.85	6832.9	0.797882	0.0421083	0.090232	CCL7_x000D_
IL-1B	0.243979	0.12637	5564.13	7447.1	0.747154	0.0446909	0.0940862	IL1B_x000D_
Chitinase_3-like_1	2.13697e-25	2.92613e-16	15824.3	9042.37	1.75001	0.0481133	0.0986195	CHI3L1_x000D_
TNFA	4.24679e-27	4.69771e-45	12067.1	14860.9	0.812002	0.0484879	0.0986195	TNF_x000D_
TGFA	0.212144	0.147614	5844.17	6552.86	0.89185	0.0501119	0.0988533	TGFA_x000D_
Angiopoietin-1	0.491633	1	7199.57	3838.09	1.87582	0.050403	0.0988533	ANGPT1_x000D_
RBP-4	2.71914e-48	9.20511e-127	104224	110495	0.943253	0.0510742	0.0988533	RBP4_x000D_
IL-31	0.200813	0.825312	5298.25	6067.83	0.87317	0.0577643	0.110027	IL31_x000D_
IL-3	1.01022e-29	3.50041e-11	12834.7	8657.99	1.48241	0.0601528	0.112787	IL3_x000D_
IL-6	1.79416e-05	1.73273e-07	6427.52	7472.59	0.860146	0.0618155	0.114121	IL6_x000D_
IL-34	0.575148	0.999855	4669.82	5216.51	0.8952	0.0739378	0.134432	IL34_x000D_
LIF	0.83298	1	4406.77	3965.95	1.11115	0.0796974	0.141334	LIF_x000D_
IL-12_p70	0.77117	0.999997	4613.67	5241.85	0.88016	0.0800895	0.141334	IL12B_x000D_
IL-11	1.29954e-21	1.01484e-13	9797.12	8240.31	1.18893	0.0830327	0.144405	IL11_x000D_
Reference_3	4.66784e-48	9.98747e-126	100667	105313	0.955885	0.0864775	0.148247	NA_x000D_
Pentraxin_3	4.08199e-27	8.34681e-29	17571.1	11115.5	1.58078	0.093889	0.158686	PTX3_x000D_
empty_8	0.96749	1	3447.87	2421.18	1.42405	0.102176	0.170293	NA_x000D_
INF-G	2.60739e-13	0.512412	8178.21	5910.17	1.38375	0.112685	0.185235	IFNG_x000D_
ENA-78	1.58566e-08	0.00358813	6536.18	7780.22	0.840101	0.121764	0.197455	CXCL5_x000D_
Reference_1	1.90292e-48	4.90262e-127	108244	112967	0.958189	0.124884	0.199815	NA_x000D_
IL-5	0.99992	1	4113.97	4722.58	0.871128	0.137624	0.2173	IL5_x000D_
SDF-1A	1.02215e-29	8.76274e-51	14225.2	15964.6	0.891047	0.150846	0.235084	CXCL12_x000D_
G-CSF	2.26271e-25	1.05822e-49	13434.5	16982.8	0.791062	0.162986	0.250748	CSF3_x000D_
MIG	0.111008	0.980944	5412.93	5873.9	0.921522	0.165923	0.252035	CXCL9_x000D_
TfR	1.45785e-27	1.55399e-16	13242.1	9914.76	1.33559	0.174116	0.261174	TFRC_x000D_
IL-10	2.47724e-06	0.992036	6143.9	5440.05	1.12938	0.177047	0.262291	IL10_x000D_
Leptin	0.499743	1	5587.12	4700.44	1.18864	0.179363	0.262482	LEP_x000D_
Reference_2	2.0256e-48	4.61892e-125	107964	102718	1.05108	0.195074	0.282035	NA_x000D_
IL-2	1.41635e-09	4.78738e-26	8761.89	10898	0.803988	0.197998	0.282854	IL2_x000D_
IL-18_Bpa	5.22884e-48	3.05068e-123	100635	96992.9	1.03755	0.210558	0.290535	IL18BP_x000D_
C-Reactive_Protein	1.62664e-05	2.22279e-39	9567.07	13055.4	0.732808	0.212588	0.290535	CRP_x000D_
MIP-3A	1.72286e-06	2.32914e-05	6833.14	7422.06	0.920652	0.213457	0.290535	CCL20_x000D_
FGF-7	0.624249	1	4906.45	4376.91	1.12099	0.213681	0.290535	FGF7_x000D_
empty_3	1	1	2746.48	3300.51	0.832139	0.217556	0.290535	NA_x000D_
RANTES	0.045821	0.472686	5878.2	6334.32	0.927993	0.217901	0.290535	CCL5_x000D_
IL-23	6.78829e-15	2.62639e-08	7307.45	7717.99	0.946807	0.231888	0.305787	IL23_x000D_
TFF3	2.50956e-48	5.75321e-125	104064	101071	1.02961	0.240549	0.31376	TFF3_x000D_
Relaxin-2	1.79767e-15	8.0921e-29	10109.2	13316	0.759175	0.247317	0.319119	RLN2_x000D_
MIP-3B	0.0620462	4.62305e-23	8287.42	9925.92	0.834926	0.277473	0.354221	CCL19_x000D_
Cripto-1	0.726985	1	4798.24	4450.69	1.07809	0.289178	0.36512	TDGF1_x000D_
IL-33	0.896579	1	4385.87	4600.09	0.953433	0.292096	0.36512	IL33_x000D_
IL-27	0.103818	0.966654	5203.38	5659.89	0.919344	0.329096	0.407129	IL27_x000D_
empty_2	3.10151e-21	2.87125e-30	10913.4	12900.6	0.845965	0.353688	0.432941	NA_x000D_
BAFF	8.17833e-22	5.38997e-18	10942.4	9226.23	1.18601	0.357176	0.432941	TNFSF13B_x000D_
Negative_Control	0.995567	1	3180.4	2515.97	1.26409	0.401059	0.480304	NA_x000D_
empty_5	0.915656	0.950265	3541.88	4588.26	0.771945	0.404256	0.480304	NA_x000D_
empty_7	0.726505	1	3675.46	3029.36	1.21328	0.41688	0.490447	NA_x000D_
IL-4	4.34121e-08	0.000266602	8028.33	7132.43	1.12561	0.428641	0.499387	IL4_x000D_
I-TAC	2.92398e-07	0.0139186	9009.63	7535.11	1.19569	0.529512	0.610975	CXCL11_x000D_
IL-13	0.968255	1	4151.73	4086.89	1.01587	0.549056	0.627492	IL13_x000D_
SHBG	1.72154e-12	0.00259526	7001.02	7441.19	0.940848	0.608306	0.684842	SHBG_x000D_
CD31	1.71271e-44	2.35936e-109	54976.6	53325.7	1.03096	0.610651	0.684842	PECAM1_x000D_
Thrombospondin-1	8.69805e-05	1.10316e-10	7685.91	8066.78	0.952784	0.640965	0.712184	THBS1_x000D_
FGF-19	7.64981e-35	8.69723e-63	18175.8	18978.7	0.957695	0.695011	0.765149	FGF19_x000D_
TIM-3	2.17432e-48	1.48602e-124	100779	99771.3	1.0101	0.768651	0.838528	HAVCR2_x000D_
PF4	6.00781e-12	0.0152232	7710.71	8062.38	0.956381	0.800899	0.865837	PF4_x000D_
empty_6	0.250001	0.5	5618.64	6269.31	0.896213	0.84314	0.903364	NA_x000D_
PDGF-AB/BB	0.00016746	0.998983	5882.94	5624.7	1.04591	0.86961	0.923068	PDGFB_x000D_
Endoglin	2.04557e-38	6.77765e-92	31046.9	30754.1	1.00952	0.876915	0.923068	ENG_x000D_
GROA	0.988867	1	4286.09	4258.39	1.0065	0.915733	0.951002	CXCL1_x000D_
IL-17A	1.78837e-35	1.88439e-58	21858.9	20630.9	1.05952	0.919302	0.951002	IL17A_x000D_
empty_9	0.510388	1	4406.98	4393.23	1.00313	0.938804	0.962875	NA_x000D_
FGF_basic	6.79318e-13	9.01281e-18	9023.5	8798.73	1.02555	0.979003	0.995596	FGF2_x000D_
IGFBP-3	0.466374	1	5001.02	4996.22	1.00096	0.998761	0.99964	IGFBP3_x000D_
IL-1A	9.01228e-15	1.67091e-05	7396.77	7319.73	1.01052	0.99964	0.99964	IL1A_x000D_
